# Temporal niche partitioning through olfactory cell type evolution

**DOI:** 10.64898/2026.09.04.749392

**Authors:** Ambra Masuzzo, Asfa Sabrin Borbora, Rolando D. Moreira-Soto, Liliane Abuin, Michael Reichelt, Michele Marconcini, Steeve Cruchet, Markus Knaden, Daehan Lee, Richard Benton

## Abstract

Temporal niche partitioning enables species to use the same resource at different times, but the underlying mechanisms are unknown. We show that *Drosophila sechellia*, a specialist on *Morinda citrifolia* noni, exhibits narrow temporal preference for the most toxic, ripe fruit, reducing exposure to competition, parasitization and microbial infection that can occur on other stages. Chemical analysis highlighted ketones as signature odors of ripe noni. Comparative single-cell transcriptomic atlases revealed that *D. sechellia* has co-opted expression of a larval ketone receptor, Or45a, in an adult olfactory neuron population. The novel expression of *Or45a* can be ascribed solely to *cis*-regulatory changes and is sufficient to confer physiological sensitivity to ripe noni. Importantly, Or45a is required for *D. sechellia*’s ripe noni preference, acting redundantly with a second ketone receptor, Or85c/b, whose neuron population has expanded in *D. sechellia*. Our results provide an unprecedented link between cell type evolution and ecologically-advantageous, temporal niche partitioning.
