## Supplementary material for "Temporal niche partitioning through olfactory cell type evolution": Table S7

### Sheet: Table S7
Table S7. Noni odors identified by GC-MS
The highlighted compounds have been excluded from the analysis.
						Peak intensities
mz	rt	rt-minutes	CAS number	Compound		Unripe_(sample52_fruit1)_R1	Unripe_(sample52_fruit1)_R2	Unripe_(sample52_fruit1)_R3	Average		Unripe_(sample53_fruit2)_R1	Unripe_(sample53_fruit2)_R2	Unripe_(sample53_fruit2)_R3	Average		Unripe_(sample54_fruit3)_R1	Unripe_(sample54_fruit3)_R2	Unripe_(sample54_fruit3)_R3	Average		0d_(sample26R_fruit1)_R1	0d_(sample26R_fruit1)_R2	0d_(sample26R_fruit1)_R3	Average		0d_(sample32R_fruit2)_R1	0d_(sample32R_fruit2)_R2	0d_(sample32R_fruit2)_R3	Average		0d_(sample44R_fruit3)_R1	0d_(sample44R_fruit3)_R2	0d_(sample44R_fruit3)_R3	Average		3d_(sample26_fruit1)_R1	3d_(sample26_fruit1)_R2	3d_(sample26_fruit1)_R3	Average		3d_(sample48_fruit2)_R1	3d_(sample48_fruit2)_R1	3d_(sample48_fruit2)_R3	Average		3d_(sample49_fruit3)_R1	3d_(sample49_fruit3)_R2	3d_(sample49_fruit3)_R3	Average
31.2	82.512	1.3752	7782-44-7	Oxygen		0	0	7561.05	2520.35		10772.1	4359.37	4746.94	6626.13		3449.18	5194.02	0	2881.07		0	0	0	0		0	11140.3	0	3713.43		0	0	9742.37	3247.46		4492.34	8068.5	5214.23	5925.02		7647.76	5348.61	0	4332.12		3577.99	3343.27	4777.35	3899.54
29.1	86.478	1.4413	67-56-1	Methanol		205240	290563	290664	262156		210062	270338	315287	265229		274664	373443	346188	331432		185850	229785	168557	194731		164916	122389	166086	151130		265800	239332	266264	257132		221188	138937	174080	178068		207237	219251	239506	221998		369713	319855	304598	331389
47	88.94	1.48233	74-93-1	Methanethiol		258865	485505	336557	360309		156071	650641	714601	507105		155478	819089	514883	496484		247023	561740	293121	367294		396974	660198	551935	536369		219005	975617	550928	581850		45860	46038.2	21633.2	37843.8		77138.8	103988	81058.9	87395.1		59369.2	104328	120238	94644.9
45.1	90.426	1.5071	64-17-5	Ethanol		30605.8	33605.2	13357.1	25856.1		50059	0	0	16686.3		335281	20038.7	10670.7	121997		60680.9	0	0	20227		90603.9	18323	83445.5	64124.2		191390	23519.6	107852	107587		989286	488475	585106	687623		183812	129724	56404.7	123314		140669	109287	124376	124777
43.1	94.046	1.56743	67-64-1	Acetone		78636.6	100048	23441.6	67375.3		22294.3	38223.2	32229.2	30915.6		50101.8	0	82912.7	44338.2		86876.3	167028	41727.8	98544		144328	575670	240279	320092		14129.4	0	21324.5	11818		17682.1	249987	334714	200794		40940.8	34836.4	34275.8	36684.4		20697.8	35809.7	15851.5	24119.6
49	99.318	1.6553		Propenoic acid, 2-trifluoroacetylamino-		31215.7	22148.4	44200.9	32521.7		27215.2	34582.7	42671.3	34823.1		24775.1	39496	33406.1	32559.1		17491.5	29427.3	35604.3	27507.7		6128.84	26046.8	20253.9	17476.5		14647.4	854.352	13246.9	9582.9		21404.6	29730	23691.1	24941.9		24496.2	11448.9	9624.21	15189.8		9006.2	12162.7	12355.7	11174.9
32	101.465	1.69108	497-18-7	Carbohydrazide		888171	218015	1.30321e+06	803132		161669	1.29557e+06	140923	532720		347253	495588	321666	388169		0	982954	0	327651		0	1.43423e+06	7829.61	480685		0	0	901225	300408		4.65753e+06	0	872838	1.84346e+06		333145	0	0	111048		0	0	0	0
45	110.208	1.8368	110-54-3	n-Hexane		0	195482	246348	147277		0	6660.36	46067.8	17576		0	14182	188657	67613.1		15440.6	67306.3	98927.1	60558		39483.1	97759.1	63381.3	66874.5		52250.8	107869	107711	89277.2		28065.1	230847	229372	162762		156898	361960	144130	220996		48709.5	142763	136345	109273
71.1	114.586	1.90977	599-04-2	Pantolactone		0	0	0	0		0	0	0	0		0	0	0	0		0	0	0	0		0	0	0	0		0	0	0	0		0	0	0	0		0	0	0	0		0	3409.75	0	1136.58
44.1	130.222	2.17037	590-86-3	3-Methylbutanal		0	0	0	0		0	0	0	0		0	0	0	0		0	0	0	0		0	0	0	0		0	0	0	0		0	0	0	0		0	0	0	0		0	0	0	0
41.1	134.112	2.2352	96-17-3	2-Methylbutanal		0	0	0	0		0	39167.2	0	13055.7		0	29337.6	21719.1	17018.9		0	34025.7	26626.2	20217.3		0	0	0	0		0	0	0	0		0	0	0	0		0	0	0	0		95736.3	109744	105739	103740
43.1	143.903	2.39838	1066-42-8	Dimethylsilanediol		45066.6	73317	43995.2	54126.3		185520	335438	246794	255917		114309	177882	111743	134645		93750.1	56700.6	177059	109170		47324.1	59047.6	204657	103676		321448	393355	322510	345771		229861	498681	447101	391881		726164	643026	881555	750248		918356	1.10265e+06	1.01218e+06	1.01106e+06
81.1	151.919	2.53199	3208-16-0	2-Ethylfuran		0	0	0	0		0	0	0	0		0	0	0	0		0	0	0	0		0	0	0	0		0	0	0	0		0	2310.62	0	770.206		0	0	2216.56	738.853		0	0	4119.83	1373.28
74.1	164.729	2.74548	623-42-7	Methyl butanoate		3.14027e+06	4.12974e+06	4.31306e+06	3.86102e+06		2.61059e+06	3.94274e+06	3.74189e+06	3.43174e+06		2.66583e+06	4.94489e+06	4.76154e+06	4.12408e+06		4.79548e+06	5.43444e+06	6.60727e+06	5.61239e+06		3.51366e+06	3.63795e+06	5.15202e+06	4.10121e+06		7.40414e+06	9.27257e+06	8.70732e+06	8.46134e+06		2.08359e+06	2.44684e+06	2.5621e+06	2.36418e+06		3.50828e+06	3.17558e+06	4.00522e+06	3.56303e+06		5.14346e+06	4.43503e+06	4.65146e+06	4.74332e+06
56.1	170.778	2.8463	763-32-6	Isoprenol		384889	494798	497721	459136		366986	509665	510446	462365		474511	555046	515192	514916		7.11757e+06	7.28115e+06	7.60383e+06	7.33418e+06		7.18033e+06	7.76347e+06	8.07358e+06	7.67246e+06		6.50664e+06	7.47357e+06	8.65232e+06	7.54418e+06		8.67455e+06	7.34378e+06	8.37128e+06	8.12987e+06		1.08425e+07	1.04428e+07	1.28736e+07	1.13863e+07		1.20615e+07	1.40283e+07	1.35904e+07	1.32267e+07
94	183.095	3.05158	624-92-0	Dimethyl disulfide		277585	420881	352245	350237		465549	599254	477294	514032		397765	515390	429872	447676		596330	893468	791485	760427		568837	713249	787873	689986		563495	949329	657916	723580		302113	443373	464430	403305		506746	415091	563984	495274		495433	888372	674965	686257
116.1	192.572	3.20953	97-62-1	Ethyl 2-methylpropionate		43337.9	12130.8	11657.6	22375.4		66678.3	55496.4	19276.5	47150.4		8771.66	67755.3	11093.4	29206.8		1238.84	1908.64	0	1049.16		0	2052.81	0	684.271		4922.33	3518.16	3261.84	3900.77		34388.1	31132	28101.3	31207.1		1054.47	0	0	351.489		0	0	0	0
71.1	207.298	3.45497	556-82-1	Prenol		57140.8	0	0	19046.9		73293.1	0	0	24431		40967.4	0	0	13655.8		287996	226126	234197	249440		501786	549099	255785	435557		380029	0	247383	209137		244536	237634	86405.4	189525		690180	677291	468670	612047		621987	611055	510998	581347
45	227.554	3.79256	107-92-6	Butanoic acid		0	13794.9	9852.05	7882.32		0	1474.93	0	491.645		2268.43	0	2212.94	1493.79		33237.8	46090.2	0	26442.7		0	58693.4	6104.22	21599.2		975.188	0	0	325.063		0	0	199116	66371.9		52892.2	0	41925	31605.7		0	0	9827.17	3275.72
60	232.977	3.88295	105-54-4	Ethyl butanoate		656130	875142	727630	752967		885383	643963	465988	665111		2.00623e+06	1.0052e+06	650462	1.22063e+06		1.13995e+06	847701	752592	913414		343872	1.08598e+06	1.01056e+06	813470		1.11127e+06	1.41728e+06	1.71697e+06	1.41517e+06		1.9698e+06	2.91644e+06	2.95568e+06	2.61397e+06		698494	1.30411e+06	1.84743e+06	1.28335e+06		90488.2	1.26569e+06	2.21467e+06	1.19028e+06
57.1	297.109	4.95182	7452-79-1	Ethyl 2-methylbutyrate		121349	98318.1	35103.8	84923.7		136806	134796	109305	126969		52082.7	137373	71990.9	87149		0	0	0	0		0	0	0	0		0	0	0	0		75624.6	18217.2	68958.5	54266.8		0	0	0	0		0	0	0	0
91.1	326.687	5.44478	106-42-3	p-Xylene		553308	434753	286513	424858		984400	1.19839e+06	796047	992944		857088	757500	642999	752529		263773	188491	125678	192648		296430	374929	216795	296051		311118	261607	211193	261306		474098	312708	195809	327538		2.78645e+06	1.08616e+06	729677	1.5341e+06		0	0	0	0
68.1	352.876	5.88127	5205 07 2	3-Methyl-3-butenyl acetate		0	0	8055.66	2685.22		0	0	0	0		0	0	0	0		1.3078e+06	1.69343e+06	1.93814e+06	1.64646e+06		486901	661720	672122	606914		536665	716636	735260	662854		575797	754940	788812	706516		909867	1.0934e+06	1.34564e+06	1.1163e+06		816872	1.22848e+06	804844	950064
43.1	361.276	6.02127	110-43-0	2-Heptanone		718326	1.00902e+06	1.01376e+06	913702		587103	1.20892e+06	1.17149e+06	989172		532696	1.164e+06	992585	896427		1.85708e+07	1.89452e+07	2.25144e+07	2.00101e+07		1.81516e+07	2.12838e+07	1.64809e+07	1.86388e+07		1.85743e+07	2.58571e+07	2.60012e+07	2.34775e+07		3.39279e+06	3.37226e+06	3.44414e+06	3.40306e+06		1.04477e+07	1.00796e+07	1.27959e+07	1.11077e+07		1.09877e+07	1.59639e+07	1.60708e+07	1.43408e+07
45.1	381.491	6.35819	543-49-7	2-Heptanol		0	0	0	0		0	0	0	0		0	0	0	0		0	0	0	0		0	0	0	0		225354	0	0	75118		0	0	0	0		548082	537755	0	361946		427245	522848	0	316698
73.1	424.786	7.07977	106-70-7	Methyl hexanoate		0	56017.1	0	18672.4		0	53825.3	0	17941.8		0	56950.6	57110.6	38020.4		0	13159.1	20782.1	11313.7		0	51551.7	5343.47	18965		0	65011.2	55788.7	40266.6		52465.7	88603.4	33338.7	58135.9		10092.4	9905.67	59046.4	26348.2		28928.1	70801.1	26075.8	41935
193	498.339	8.30565	100-52-7	Benzaldehyde		87828.9	4060.66	0	30629.8		69816.1	27170.6	0	32328.9		0	0	0	0		0	0	0	0		48374.9	11724.5	0	20033.1		42383	0	0	14127.7		11144	42293.7	0	17812.6		61514	135362	0	65625.4		50669.9	5739.35	0	18803.1
126	517.967	8.63278	3658-80-8	Dimethyl trisulfide		131751	250553	220373	200892		146739	258989	183488	196405		120658	433921	268968	274516		56655.8	102019	93127.2	83934		53834.5	111772	61349.3	75651.9		52312.6	126574	126089	101659		30877.5	39735	18469.6	29694		74618.6	110826	112183	99209.2		92563.6	196479	210087	166376
68.1	541.994	9.03323	30563-30-5	4-Pentenyl propionate		0	0	0	0		0	0	0	0		0	0	0	0		509032	518595	460290	495972		352979	410467	364098	375848		448754	663126	595101	568993		0	0	0	0		0	0	18780	6260.01		16257.1	24741.3	25894.1	22297.5
108.1	560.246	9.33743	142-62-1	Hexanoic acid		0	0	5359.89	1786.63		3195.98	0	6571.88	3255.95		0	0	1283.85	427.949		0	11043.5	11016.8	7353.44		3219.22	5436.89	3779.84	4145.31		4753.79	2338.72	0	2364.17		5162.44	4477.58	14113.8	7917.93		19777.9	20529.6	12428.9	17578.8		4705.62	5614.02	6465.14	5594.93
85.1	590.053	9.83421	123-66-0	Ethyl hexanoate		0	0	63132.4	21044.1		0	0	31086.1	10362		0	0	5087.02	1695.67		6907.8	0	14711.7	7206.49		7592.61	0	0	2530.87		0	0	0	0		0	0	34361.9	11454		1918.48	0	2537.71	1485.4		0	0	5453.9	1817.97
74.1	649.18	10.8197	30563-31-6	4-Pentenyl butyrate		266842	655272	654583	525566		137827	290341	281050	236406		554309	826093	1.03283e+06	804410		0	322584	0	107528		0	0	27721	9240.32		337850	0	0	112617		9495.37	271177	11312.9	97328.5		12647.1	14817	14386.8	13950.3		12155.3	86111.8	24428.7	40898.6
58.1	820.769	13.6795	821-55-6	2-Nonanone		513046	439307	719676	557343		79599.3	440414	285000	268338		311233	987463	1.1239e+06	807531		2.93522e+06	4.28374e+06	3.58646e+06	3.60181e+06		4.96399e+06	6.797e+06	6.38533e+06	6.04877e+06		7.22226e+06	1.64498e+07	1.01027e+07	1.12583e+07		1.06779e+06	973522	1.15509e+06	1.06547e+06		1.95258e+06	2.29692e+06	2.27373e+06	2.17441e+06		2.51936e+06	3.89186e+06	3.66942e+06	3.36021e+06
99.1	830.57	13.8428	626-77-7	Propyl hexanoate		778835	2.28173e+06	1.66003e+06	1.57353e+06		472130	1.46205e+06	1.05036e+06	994847		717064	1.95147e+06	1.97354e+06	1.54736e+06		39755.1	106480	66507.2	70914.1		55356.7	90551.9	86303.9	77404.2		686083	1.79562e+06	354814	945505		40509.2	84436.8	163800	96248.8		13774.4	30178.7	26701.6	23551.5		29034.9	42977.6	36551.8	36188.1
79.1	843.446	14.0574	78-70-6	Linalool		0	0	0	0		0	0	0	0		0	0	0	0		0	0	0	0		0	0	0	0		0	0	0	0		0	0	0	0		0	0	0	0		0	0	0	0
68.1	879.202	14.6534		2-Methyl-3-butenyl 3-methylbutanoate		553205	1.38344e+06	657205	864618		422894	548481	761183	577520		226594	696782	492908	472095		1.67716e+06	2.94989e+06	2.74008e+06	2.45571e+06		1.71698e+06	3.96755e+06	3.76069e+06	3.14841e+06		4.42757e+06	7.05177e+06	6.68249e+06	6.05394e+06		816450	884825	967319	889531		1.26499e+06	1.40076e+06	1.39455e+06	1.35343e+06		902102	1.49349e+06	1.69398e+06	1.36319e+06
45	906.448	15.1075	111-11-5	Methyl octanoate		0	7968.46	0	2656.15		0	0	0	0		0	0	0	0		1682.26	0	0	560.754		0	2389.95	0	796.651		0	0	0	0		8107.72	0	0	2702.57		0	6838.74	502.152	2446.96		0	0	0	0
71.1	982.141	16.369	105-79-3	2-Methylpropyl hexanoate		136355	197166	180990	171503		128563	227181	199586	185110		138131	201828	157562	165840		0	0	0	0		0	0	0	0		0	0	0	0		0	0	0	0		0	0	0	0		0	0	0	0
68.1	1014.29	16.9048	54410-94-5	3-Methyl-3-butenyl 3-methylbutanoate		0	0	0	0		0	0	0	0		0	0	0	0		2448.82	0	28053.7	10167.5		20006.1	50568.2	52021.2	40865.2		26342.2	67141.5	56462	49981.9		0	0	10832.1	3610.68		0	3584.51	0	1194.84		1578.83	0	3850.45	1809.76
91.1	1049.63	17.4938	101-41-7	Methyl 2-phenylacetate		48575.3	151219	110436	103410		31180.5	43611	62602.8	45798.1		42631.7	84498.2	134680	87269.9		56756.2	85524.3	116052	86110.8		113150	143461	135341	130651		119043	139887	114938	124623		18105.4	23523.3	23764.3	21797.7		22322.5	48019.9	38727.7	36356.7		31933.7	43629	51578.4	42380.4
60	1088.93	18.1488	124-07-2	Octanoic acid		226812	471284	436515	378203		154354	917087	563877	545106		196156	316287	288588	267010		27363	38068.9	17050.8	27494.2		5171.43	13635.8	26124.6	14977.3		69540.1	98088.5	67794	78474.2		6566.71	8643.26	10865.4	8691.78		4018.45	0	0	1339.48		6716.06	6850.83	436300	149956
88.1	1107.27	18.4545	106-32-1	Ethyl octanoate		1.04123e+07	3.18228e+07	2.64968e+07	2.29106e+07		8.86864e+06	9.75619e+06	1.02137e+07	9.61284e+06		3.90189e+07	2.8545e+07	2.85528e+07	3.20389e+07		1.7992e+06	2.87257e+06	2.70592e+06	2.45923e+06		2.38118e+06	2.86093e+06	3.87562e+06	3.03925e+06		3.78945e+06	6.59602e+06	3.26912e+06	4.55153e+06		6.45913e+06	8.46862e+06	9.194e+06	8.04058e+06		1.32223e+06	1.46656e+06	1.69487e+06	1.49455e+06		1.96334e+06	2.58872e+06	2.32098e+06	2.29101e+06
45.1	1271.08	21.1847	30563-33-8	4-Pentenyl hexanoate		1731.03	27631.1	0	9787.39		0	0	0	0		10890.8	0	29722.1	13537.6		0	0	0	0		16955.9	289501	1745.87	102734		4.40875e+06	6.83653e+06	1.4953e+06	4.24686e+06		0	0	0	0		0	2.39026e+06	0	796752		0	0	0	0
79.1	1320.82	22.0137		2E,4E-Octadienyl acetate		0	0	0	0		0	0	0	0		0	0	0	0		48445.1	74267	82088	68266.7		104686	175328	169357	149790		104622	178312	152462	145132		10136.9	21787.3	33109.2	21677.8		32009.3	36408.3	42410.5	36942.7		40389	64159.4	58858.5	54468.9
70.1	1344.96	22.416	540-07-8	Pentyl hexanoate		90901.4	200065	188706	159891		110165	86500.1	147139	114601		73285.6	174648	204614	150849		0	0	0	0		0	0	0	0		0	0	0	0		0	0	0	0		0	0	0	0		0	0	0	0
127.1	1356.17	22.6029	624-13-5	Propyl octanoate		31948.4	118491	123923	91454.2		15937.7	110803	72199.8	66313.5		70611.6	61874.7	87256.5	73247.6		2398.28	0	0	799.426		0	0	8568.8	2856.27		0	0	18369.9	6123.29		5315.34	12366.3	11762.5	9814.72		1185.9	2338.63	2056.92	1860.48		0	4115.05	0	1371.68
69.1	1362.66	22.7109	76649-22-4	3-Methyl-2-butenyl hexanoate		630720	1.65724e+06	1.26027e+06	1.18274e+06		403353	607873	722061	577762		841687	993076	1.40595e+06	1.08024e+06		3.57471e+06	5.55384e+06	5.6696e+06	4.93271e+06		7.11889e+06	9.44108e+06	1.03385e+07	8.96615e+06		8.53724e+06	1.24833e+07	1.13844e+07	1.08017e+07		437944	600523	660040	566169		735064	1.37219e+06	1.15886e+06	1.0887e+06		870542	1.34465e+06	1.4962e+06	1.23713e+06
110.1	1388.65	23.1441	1191-02-2	Methyl 4-decenoate		24436.2	205611	96176	108741		11408.5	44183.9	120304	58632.3		249113	405893	481681	378895		0	21338.8	22722.3	14687.1		0	35234.9	59012.9	31415.9		9638.09	61177	64635.6	45150.2		12777.2	25997.5	26996.8	21923.8		102331	161391	144744	136155		51960.4	57522.1	55428.1	54970.2
79.1	1402.83	23.3805	54166-47-1	8-Propan-2-ylidenebicyclo[5.1.0]octane		2066.89	32368.9	0	11478.6		0	0	0	0		27549.1	34626.4	56013.3	39396.3		0	0	0	0		0	0	0	0		0	0	0	0		0	0	0	0		0	0	0	0		0	0	0	0
71.1	1437.59	23.9598	110-42-9	Methyl decanoate		25712	263479	190929	160040		60435.1	166698	246762	157965		336909	560955	684318	527394		152060	483976	614199	416745		392370	664658	629561	562196		516056	826200	747626	696627		131070	277516	290024	232870		252129	454314	367258	357901		217329	398393	437581	351101
91.1	1489.75	24.8291	103-37-7	Benzyl butyrate		0	0	0	0		0	0	0	0		0	0	0	0		0	13568.5	2712.71	5427.07		16697.6	30050.2	26850.7	24532.8		17452.1	26397.6	3339.4	15729.7		0	0	486.018	162.006		0	390.934	0	130.311		303.064	0	649.65	317.571
68.1	1527.11	25.4518		(2E)-2-Pentenyl heptanoate		0	0	701.164	233.721		0	0	0	0		0	0	0	0		16656.3	29835.9	34506.6	26999.6		51096.4	63882.7	76713.7	63897.6		34744.2	80763.3	73831.9	63113.1		0	2261.74	1281.53	1181.09		0	4184.03	0	1394.68		1028.17	0	1589.58	872.585
61	1549.95	25.8325	93762-35-7	Pentyl 3-(methylthio)propionate		0	0	0	0		0	0	0	0		0	0	1703.88	567.959		5695.57	27944.6	32092.9	21911		8867.8	53411	44581.4	35620.1		27094.5	105188	35238.9	55840.4		0	766.77	0	255.59		912.412	0	0	304.137		2027.02	4639.37	5403.92	4023.43
82.1	1582.18	26.3696	31501-11-8	(Z)-3-Hexenyl hexanoate		96623.2	211767	180427	162939		51371.8	34659.2	66237.2	50756.1		140400	173938	204107	172815		0	0	0	0		0	0	0	0		12671.8	17372.7	0	10014.8		0	0	0	0		0	0	0	0		0	0	0	0
91.1	1592.41	26.5402	103-38-8	Benzyl 3-methylbutanoate		0	0	0	0		0	0	0	0		0	0	0	0		579.333	0	0	193.111		10390.2	19442.9	12409.7	14080.9		10559.7	18525.2	12782.4	13955.8		0	1046.53	0	348.844		0	0	0	0		0	0	0	0
117.1	1594.76	26.5794	6378-65-0	Hexyl hexanoate		228404	488857	400242	372501		91983.9	134510	159843	128779		157431	318163	321737	265777		20037.2	18819.2	28685.6	22514		21097.2	15032.7	34328.3	23486.1		41209.4	59826.4	33088.2	44708		2127.6	4452.47	8562.79	5047.62		23868.8	29271.5	23883.2	25674.5		24179	39211.9	48887.7	37426.2
99.1	1603.69	26.7281	53398-86-0	(E)-2-Hexenyl hexanoate		1.40573e+06	2.71299e+06	2.19471e+06	2.10448e+06		908961	1.27445e+06	1.22639e+06	1.1366e+06		2.13186e+06	2.83373e+06	2.60685e+06	2.52415e+06		14541.3	0	23388.2	12643.2		61468.3	11095.4	20741.4	31101.7		113745	113591	13641.9	80325.8		0	0	0	0		6389.07	12904	10645.1	9979.39		50073.3	69550.7	0	39874.7
88.1	1619.73	26.9955	110-38-3	Ethyl decanoate		0	30281.2	17446.1	15909.1		14190.7	4538.24	9521.56	9416.83		247739	11332.9	29513.7	96195.1		744.589	0	0	248.196		8413.58	0	4323.98	4245.85		36236.4	8274.09	0	14836.8		3334.26	3519.06	23950.5	10267.9		3133.1	435.54	1889.97	1819.54		0	2782.51	1517.98	1433.5
57.1	1627.04	27.1173	629-59-4	Tetradecane		20304.3	0	0	6768.1		21885	0	0	7295.01		89175.2	0	0	29725.1		38579.6	0	0	12859.9		88685.6	36284.2	0	41656.6		135781	0	0	45260.2		1740.7	0	0	580.235		4503.24	59997.3	0	21500.2		34494.1	0	0	11498
99.1	1637.51	27.2918	6624-58-4	1-Methylhexyl hexanoate		0	0	0	0		0	3425.11	28774.7	10733.3		0	0	6530.83	2176.94		0	0	0	0		0	0	0	0		0	20570.6	0	6856.86		4198.47	0	0	1399.49		31494.2	41178.4	36091	36254.5		20174.6	30442	34482.8	28366.5
68.1	1774.11	29.5684		Prenyl octanoate		2.06492e+06	7.3721e+06	5.95164e+06	5.12955e+06		2.27603e+06	2.55927e+06	4.43267e+06	3.08932e+06		2.52604e+06	3.35259e+06	6.24105e+06	4.03989e+06		1.36754e+07	1.59747e+07	2.18532e+07	1.71678e+07		2.34467e+07	2.81696e+07	3.12819e+07	2.76327e+07		2.16336e+07	3.08212e+07	3.25094e+07	2.83214e+07		8.42664e+06	1.06829e+07	1.00553e+07	9.7216e+06		8.55602e+06	1.33368e+07	1.23797e+07	1.14242e+07		9.06304e+06	1.39691e+07	1.49881e+07	1.26734e+07
205.2	1901.49	31.6915	128-37-0	Butylated Hydroxytoluene		17830.5	59997.8	35919	37915.7		33741.4	27613.3	33402.1	31585.6		22454.7	30289.2	34844.4	29196.1		15164.3	30984.6	25187.1	23778.7		21431.1	24397.7	13937.1	19922		28075	21361.2	14418.5	21284.9		10023.8	11612.6	11526.5	11054.3		10982.7	16452.6	1510.12	9648.47		10621	12612.6	14125.6	12453.1
91.1	1974.27	32.9046	6938-45-0	Benzyl hexanoate		0	11601.2	4597.98	5399.73		0	0	0	0		0	0	18329.8	6109.95		8568.41	25339.8	26375.5	20094.6		34186	28965	48524.2	37225.1		25611.7	42743.1	26475.7	31610.2		0	2200.21	2318.25	1506.16		0	0	1486.54	495.514		0	1203.87	2732.46	1312.11
